# Vertical transmission and community turnover in seed-borne microbiomes: lessons from an aMAIZEing model system

**DOI:** 10.64898/2026.11.16.766985

**Authors:** Sarah Henaut-Jacobs, Sara Sangi, João Pedro Matos, Rafael Chaves Ribeiro, Gabriela Petroceli-Mota, Bruno da Costa Rodrigues, Valter Jário de Lima, Samuel Henrique Kamphorst, Uéliton Alves de Oliveira, Rodrigo Nunes-da-Fonseca, Fabio Lopes Olivares, Rampal S. Etienne, Thiago M. Venancio

**Affiliations:** Laboratório de Química e Função de Proteínas e Peptídeos (LQFPP), Biology and Biotechnology Center, State University of Northern Rio de Janeiro, Campos dos Goytacazes, Brazil; Groningen Institute for Evolutionary Life Sciences, University of Groningen, Groningen, The Netherlands; Laboratório de Biologia Celular e Tecidual (LBCT), Biology and Biotechnology Center, State University of Northern Rio de Janeiro, Campos dos Goytacazes, Brazil; Instituto de Biodiversidade e Sustentabilidade (NUPEM/UFRJ), Federal University of Rio de Janeiro, Macaé, RJ, Brazil, Avenida São José do Barreto, Macaé, RJ, 27965-045, Brazil; Laboratory of Plant Genetics and Breeding, Agricultural Science and Technology Center, State University of Northern Rio de Janeiro, Campos dos Goytacazes, RJ, 28013-602, Brazil; Center for Agricultural and Biological Sciences, Vale do Acaraú State University – Campus Ibiapaba, São Benedito, CE, 62370-000, Brazil; Latin American Institute of Life and Natural Sciences, Federal University of Latin American Integration, Foz do Iguaçu, PR, 85867-970, Brazil

**Author notes:** Corresponding authors: SH-J; TMV.

## Abstract

The seed microbiome represents a specialized ecological niche, governed by assembly processes that are only partially coupled to the surrounding soil community. While environmental recruitment and vertical transmission from the maternal plant are both recognized sources of seed-associated microorganisms, the mechanisms that determine their relative contributions and whether these contributions shift across generations remain poorly understood. Here, we used long-read metagenomic sequencing to track seed-borne bacterial community dynamics across a founding seed pool and two subsequent generations in two divergent maize (*Zea mays* L.) varieties exposed to contrasting organic and mineral fertilisation regimes. We recovered 112 medium- or high-quality metagenome-assembled genomes and combined MAG-level taxonomic and functional analyses with genus-level community profiling to characterize persistence and turnover dynamics within the seed microbiome. While soil taxonomic diversity was high, seed-associated communities showed a near-complete compositional disconnect from soil-dominant assemblages taxa, with a persistent Firmicutes core maintained across generations, consistent with vertical transmission. Priority effects remain a possible explanation for these patterns but were not directly tested. Genus-level source attribution suggested greater environmental recruitment under organic fertilization, with more diverse soil communities and a stronger contribution from the preceding seed generation under mineral fertilization. Seed-associated MAGs also carried genes associated with plant growth-promoting potential, although these detections could not be consistently linked to specific transmission routes. In contrast, maize genotype had no detectable effect on seed microbiome composition. Intergenerational persistence and environmental recruitment jointly shape seed-derived communities under contrasting fertilization regimes. Their relative contributions remain inferred from taxonomic overlap, and the effects of microbial source-pool diversity cannot be separated from the accompanying differences in soil chemistry in this design.
