## Supplementary material for "Vertical transmission and community turnover in seed-borne microbiomes: lessons from an aMAIZEing model system": Suplementary tables

### Sheet: Table S1
Table S1: Sequencing metadata from all samples after demultiplexing and barcoding separation.
Replicate	Reads (num_seqs)	Avg Length (avg_len)	Data Yield (Gb)	Estimated Community Depth (X)
bg1_1	133262	4857.7	0.65 Gb	161.837
bg1_2	920263	5097.6	4.69 Gb	1172.78
bg1_3	700641	4403.4	3.09 Gb	771.301
bg2_1	835862	3981.2	3.33 Gb	831.933
bg2_2	716807	3974.4	2.85 Gb	712.219
bg2_3	513865	3980.5	2.05 Gb	511.36
cg1_1	96160	4219.6	0.41 Gb	101.439
cg1_2	953874	4050.1	3.86 Gb	965.821
cg1_3	79746	4848.4	0.39 Gb	96.6601
cg2_1	20206	5838	0.12 Gb	29.4907
cg2_2	19452	5513.2	0.11 Gb	26.8107
cg2_3	75646	4378.6	0.33 Gb	82.8059
LANDbg1_1	224968	3126.3	0.70 Gb	175.829
LANDbg1_2	178333	3191.4	0.57 Gb	142.283
LANDbg1_3	232936	3317.8	0.77 Gb	193.209
LANDbg2_1	798135	3435.3	2.74 Gb	685.458
LANDbg2_2	529943	3599.8	1.91 Gb	476.922
LANDbg2_3	269229	3082.9	0.83 Gb	207.502
LANDcg1_1	186329	3124.8	0.58 Gb	145.56
LANDcg1_2	367198	3472.1	1.27 Gb	318.737
LANDcg1_3	202771	3641.8	0.74 Gb	184.613
LANDcg2_1	245680	3561.7	0.88 Gb	218.76
LANDcg2_2	247045	3266.5	0.81 Gb	201.743
LANDcg2_3	136900	3714.9	0.51 Gb	127.142
LANDg0_1	1195311	3929.5	4.70 Gb	1174.24
LANDg0_2	1078106	3995.4	4.31 Gb	1076.87
LANDg0_3	1012291	3992.7	4.04 Gb	1010.44
MODbg1_1	272550	3258.2	0.89 Gb	222.006
MODbg1_2	509250	2965	1.51 Gb	377.482
MODbg1_3	576153	3079.9	1.77 Gb	443.623
MODbg2_1	708641	3356.7	2.38 Gb	594.674
MODbg2_2	753576	3450.6	2.60 Gb	650.072
MODbg2_3	232104	3515.9	0.82 Gb	204.014
MODcg1_1	412959	3287.6	1.36 Gb	339.411
MODcg1_2	586184	3126.6	1.83 Gb	458.191
MODcg1_3	352658	3346.6	1.18 Gb	295.051
MODcg2_1	165199	3930.1	0.65 Gb	162.312
MODcg2_2	28124	3279.9	0.09 Gb	23.061
MODcg2_3	467329	4324.5	2.02 Gb	505.241
MODg0_1	844723	3726	3.15 Gb	786.859
MODg0_2	562038	4203.3	2.36 Gb	590.604
MODg0_3	1800043	3106.4	5.59 Gb	1397.91

### Sheet: Table S2
Table S2: Non-final MAGs generated from replicate concatenation within each treatment.
Sample	Bin	Classification	Completeness	Contamination	Quality
MODcg1	bin.1	d__Bacteria;p__Pseudomonadota;c__Gammaproteobacteria;o__Burkholderiales;f__Burkholderiaceae;g__Noviherbaspirillum;s__	98.46	0.68	low
MODcg1	bin.1	d__Bacteria;p__Pseudomonadota;c__Gammaproteobacteria;o__Burkholderiales;f__Burkholderiaceae;g__Noviherbaspirillum;s__	98.46	0.68	medium
MODcg1	bin.1	d__Bacteria;p__Pseudomonadota;c__Gammaproteobacteria;o__Burkholderiales;f__Burkholderiaceae;g__Noviherbaspirillum;s__	98.46	0.68	high
MODcg1	bin.10	d__Bacteria;p__Bacillota;c__Bacilli;o__Alicyclobacillales;f__Alicyclobacillaceae;g__Alicyclobacillus;s__	75.16	18.99	low
MODcg1	bin.11	Unclassified Bacteria	10.69	0.53	low
MODcg1	bin.12	d__Bacteria;p__Bacillota;c__Bacilli;o__Bacillales_B;f__DSM-18226;g__JAEVLT01;s__	100	9.84	low
MODcg1	bin.13	d__Bacteria;p__Bacillota;c__Bacilli;o__Paenibacillales;f__Paenibacillaceae;g__Cohnella;s__	82.88	0.07	medium
MODcg1	bin.14	Unclassified Bacteria	7.46	0.01	low
MODcg1	bin.16	d__Bacteria;p__Bacillota;c__Bacilli;o__Bacillales_K;f__Sporolactobacillaceae;g__KACC-23026;s__	100	2.24	high
MODcg1	bin.17	d__Bacteria;p__Bacillota;c__Bacilli;o__Alicyclobacillales;f__Alicyclobacillaceae;g__Alicyclobacillus;s__Alicyclobacillus acidoterrestris	74.87	1.45	medium
MODcg1	bin.18	Unclassified	4.18	0.03	low
MODcg1	bin.19	Unclassified Bacteria	0.65	2.57	low
MODcg1	bin.2	Unclassified	5.92	0.48	low
MODcg1	bin.20	Unclassified Bacteria	3.86	0	low
MODcg1	bin.21	d__Bacteria;p__Bacillota;c__Bacilli;o__Bacillales_B;f__Bacillaceae_C;g__Bacillus_AE;s__	97.24	8.36	low
MODcg1	bin.3	Unclassified Bacteria	7.48	0.08	low
MODcg1	bin.4	d__Bacteria;p__Bacillota;c__Bacilli;o__Bacillales_B;f__DSM-18226;g__Neobacillus;s__	56.57	3.87	medium
MODcg1	bin.5	Unclassified	5.76	0	low
MODcg1	bin.6	Unclassified Bacteria	6.06	0.03	low
MODcg1	bin.7	Unclassified	3.36	0	low
MODcg1	bin.8	Unclassified	2.68	0	low
MODcg1	bin.9	d__Bacteria;p__Bacillota;c__Bacilli;o__Bacillales_B;f__DSM-18226;g__Neobacillus;s__	100	4.16	high
MODcg2	bin.1	Unclassified	5.71	0	low
MODcg2	bin.10	Unclassified Bacteria	3.76	0	low
MODcg2	bin.11	d__Bacteria;p__Bacillota;c__Bacilli;o__Paenibacillales;f__Paenibacillaceae;g__Paenibacillus;s__Paenibacillus favisporus	4.63	0.01	low
MODcg2	bin.12	d__Bacteria;p__Bacillota;c__Bacilli;o__Paenibacillales;f__Paenibacillaceae;g__Fontibacillus;s__	23.34	0	low
MODcg2	bin.13	d__Bacteria;p__Bacillota;c__Bacilli;o__Tumebacillales;f__Tumebacillaceae;g__Tumebacillus;s__	92.92	7.31	low
MODcg2	bin.14	Unclassified Bacteria	6.32	0.71	low
MODcg2	bin.15	d__Bacteria;p__Bacillota;c__Bacilli;o__Paenibacillales;f__Paenibacillaceae;g__Fontibacillus;s__	36.34	0.15	low
MODcg2	bin.16	Unclassified	3.91	0	low
MODcg2	bin.19	d__Bacteria;p__Bacillota;c__Bacilli;o__Bacillales_K;f__Sporolactobacillaceae;g__KACC-23026;s__	94.2	0.06	high
MODcg2	bin.2	d__Bacteria;p__Bacillota;c__Bacilli;o__Paenibacillales;f__Paenibacillaceae;g__Fontibacillus;s__	35.13	0	low
MODcg2	bin.20	Unclassified	5.08	0	low
MODcg2	bin.21	d__Bacteria;p__Pseudomonadota;c__Gammaproteobacteria;o__Burkholderiales;f__Burkholderiaceae;g__Telluria;s__	100	1.16	high
MODcg2	bin.4	Unclassified Bacteria	7.37	0.06	low
MODcg2	bin.5	Unclassified Bacteria	8.43	0	low
MODcg2	bin.6	Unclassified	4.37	0	low
MODcg2	bin.7	Unclassified	11.83	0.28	low
MODbg1	bin.1	d__Bacteria;p__Bacillota;c__Bacilli;o__Bacillales_K;f__Sporolactobacillaceae;g__KACC-23026;s__	45.47	2.17	low
MODbg1	bin.10	d__Bacteria;p__Bacillota;c__Bacilli;o__Bacillales_B;f__Bacillaceae_C;g__Bacillus_AE;s__	96.67	1.11	high
MODbg1	bin.12	d__Bacteria;p__Bacillota;c__Bacilli;o__Bacillales_B;f__DSM-18226;g__JAEVLT01;s__	89.72	7.58	medium
MODbg1	bin.13	d__Bacteria;p__Actinomycetota;c__Actinomycetes;o__Actinomycetales;f__Microbacteriaceae;g__Curtobacterium;s__Curtobacterium subtropicum	5.42	0	low
MODbg1	bin.14	Unclassified Bacteria	11.69	0.21	low
MODbg1	bin.15	d__Bacteria;p__Bacillota;c__Bacilli;o__Bacillales_B;f__DSM-18226;g__Neobacillus;s__	74.52	4.38	medium
MODbg1	bin.16	d__Bacteria;p__Bacillota;c__Bacilli;o__Bacillales_B;f__DSM-18226;g__Neobacillus;s__	45.41	4.99	low
MODbg1	bin.17	Unclassified Bacteria	10.89	0	low
MODbg1	bin.18	d__Bacteria;p__Bacillota;c__Bacilli;o__Bacillales_B;f__Bacillaceae_C;g__Weizmannia;s__Weizmannia ginsengihumi	51.68	1.8	medium
MODbg1	bin.19	d__Bacteria;p__Bacillota;c__Bacilli;o__Bacillales_B;f__DSM-18226;g__Neobacillus;s__	42.8	0.66	low
MODbg1	bin.2	Unclassified Bacteria	4.92	3.33	low
MODbg1	bin.21	d__Bacteria;p__Bacillota;c__Bacilli;o__Bacillales_B;f__DSM-18226;g__JAEVLT01;s__	8.16	0	low
MODbg1	bin.22	Unclassified	5.47	0.05	low
MODbg1	bin.23	Unclassified	5.1	0	low
MODbg1	bin.24	Unclassified	2.86	0	low
MODbg1	bin.25	Unclassified Bacteria	13.18	0	low
MODbg1	bin.3	d__Bacteria;p__Bacillota;c__Bacilli;o__Bacillales_B;f__DSM-18226;g__Neobacillus;s__	99.34	3.39	high
MODbg1	bin.4	d__Bacteria;p__Bacillota;c__Bacilli;o__Paenibacillales;f__Paenibacillaceae;g__Cohnella;s__	89.42	1.45	medium
MODbg1	bin.5	Unclassified Bacteria	6.7	0.06	low
MODbg1	bin.6	Unclassified Bacteria	14.08	0.15	low
MODbg1	bin.7	d__Bacteria;p__Bacillota;c__Bacilli;o__Alicyclobacillales;f__Alicyclobacillaceae;g__Alicyclobacillus;s__	93.52	0.57	high
MODbg1	bin.8	d__Bacteria;p__Bacillota;c__Bacilli;o__Paenibacillales;f__Paenibacillaceae;g__Cohnella;s__	90.68	2.51	high
MODbg1	bin.9	Unclassified	10.35	0.12	low
MODbg2	bin.1	Unclassified	5.75	0.04	low
MODbg2	bin.10	d__Bacteria;p__Bacillota;c__Bacilli;o__Bacillales_B;f__DSM-18226;g__Neobacillus;s__	86.85	4.57	medium
MODbg2	bin.11	Unclassified	5.9	0.01	low
MODbg2	bin.12	d__Bacteria;p__Actinomycetota;c__Actinomycetes;o__Actinomycetales;f__Microbacteriaceae;g__Curtobacterium;s__	12.13	0	low
MODbg2	bin.13	Unclassified Bacteria	4.25	0	low
MODbg2	bin.14	d__Bacteria;p__Pseudomonadota;c__Gammaproteobacteria;o__Burkholderiales;f__Burkholderiaceae;g__Telluria;s__	97.22	0.24	high
MODbg2	bin.15	d__Bacteria;p__Bacillota;c__Bacilli;o__Tumebacillales;f__Tumebacillaceae;g__Tumebacillus;s__	74.81	4.37	medium
MODbg2	bin.16	d__Bacteria;p__Pseudomonadota;c__Gammaproteobacteria;o__Enterobacterales;f__Enterobacteriaceae;g__Pantoea;s__Pantoea anthophila	12.38	0	low
MODbg2	bin.17	d__Bacteria;p__Bacillota;c__Bacilli;o__Paenibacillales;f__Paenibacillaceae;g__Paenibacillus;s__Paenibacillus favisporus	6.08	0	low
MODbg2	bin.18	Unclassified Bacteria	9.66	0	low
MODbg2	bin.19	d__Bacteria;p__Pseudomonadota;c__Gammaproteobacteria;o__Burkholderiales;f__Burkholderiaceae;g__Trinickia;s__	99.86	0.06	high
MODbg2	bin.2	d__Bacteria;p__Bacillota;c__Bacilli;o__Bacillales_B;f__DSM-18226;g__JAEVLT01;s__	86.98	0.49	medium
MODbg2	bin.20	d__Bacteria;p__Bacillota;c__Bacilli;o__Bacillales_B;f__Bacillaceae_C;g__Weizmannia;s__Weizmannia ginsengihumi	95.89	1.8	high
MODbg2	bin.21	Unclassified	4.23	0	low
MODbg2	bin.22	Unclassified Bacteria	5.87	0	low
MODbg2	bin.23	Unclassified Bacteria	5.76	0.05	low
MODbg2	bin.25	d__Bacteria;p__Pseudomonadota;c__Gammaproteobacteria;o__Enterobacterales;f__Enterobacteriaceae;g__Pantoea;s__Pantoea dispersa	100	1.43	high
MODbg2	bin.26	Unclassified	4.44	0.01	low
MODbg2	bin.27	Unclassified Bacteria	0.6	1.1	low
MODbg2	bin.28	d__Bacteria;p__Pseudomonadota;c__Gammaproteobacteria;o__Enterobacterales;f__Enterobacteriaceae;g__Pantoea;s__Pantoea anthophila	23.7	0.1	low
MODbg2	bin.29	d__Bacteria;p__Bacillota;c__Bacilli;o__Paenibacillales;f__Paenibacillaceae;g__Cohnella;s__	70.94	0.39	medium
MODbg2	bin.3	d__Bacteria;p__Bacillota;c__Bacilli;o__Bacillales_K;f__Sporolactobacillaceae;g__KACC-23026;s__	98.67	0.06	high
MODbg2	bin.30	Unclassified Bacteria	6.09	0	low
MODbg2	bin.31	Unclassified Bacteria	5.19	1.06	low
MODbg2	bin.32	Unclassified Bacteria	6.64	0	low
MODbg2	bin.33	Unclassified	3.4	0	low
MODbg2	bin.34	Unclassified	3.13	0	low
MODbg2	bin.4	Unclassified Bacteria	15.97	0.09	low
MODbg2	bin.5	Unclassified Bacteria	5.31	0.01	low
MODbg2	bin.6	d__Bacteria;p__Pseudomonadota;c__Gammaproteobacteria;o__Enterobacterales;f__Enterobacteriaceae;g__Pantoea;s__Pantoea anthophila	64.78	0.02	medium
MODbg2	bin.7	d__Bacteria;p__Bacillota;c__Bacilli;o__Paenibacillales;f__Paenibacillaceae;g__Paenibacillus;s__Paenibacillus favisporus	24.41	0.02	low
MODbg2	bin.8	d__Bacteria;p__Bacillota;c__Bacilli;o__Bacillales_B;f__DSM-18226;g__JAEVLT01;s__	23	0.62	low
LANDcg1	bin.1	Unclassified	7.04	0.06	low
LANDcg1	bin.10	d__Bacteria;p__Bacillota;c__Bacilli;o__Paenibacillales;f__Paenibacillaceae;g__Cohnella;s__	26.59	0.17	low
LANDcg1	bin.11	d__Bacteria;p__Bacillota;c__Bacilli;o__Bacillales_B;f__Bacillaceae_C;g__Weizmannia;s__Weizmannia ginsengihumi	92.35	0.13	high
LANDcg1	bin.13	Unclassified	2.44	0.01	low
LANDcg1	bin.14	d__Bacteria;p__Bacillota;c__Bacilli;o__Bacillales_B;f__Bacillaceae_C;g__Bacillus_AE;s__	100	0.7	high
LANDcg1	bin.2	d__Bacteria;p__Bacillota;c__Bacilli;o__Bacillales_B;f__DSM-18226;g__Neobacillus;s__	31.03	1.52	low
LANDcg1	bin.3	d__Bacteria;p__Bacillota;c__Bacilli;o__Bacillales_B;f__DSM-18226;g__Neobacillus;s__	98.55	12.51	low
LANDcg1	bin.4	d__Bacteria;p__;c__;o__;f__;g__;s__	0	35.12	low
LANDcg1	bin.5	d__Bacteria;p__Bacillota;c__Bacilli;o__Bacillales_B;f__DSM-18226;g__Neobacillus;s__	68.87	3	medium
LANDcg1	bin.6	d__Bacteria;p__Bacillota;c__Bacilli;o__Bacillales_B;f__DSM-18226;g__JAEVLT01;s__	62.41	3.36	medium
LANDcg1	bin.7	d__Bacteria;p__Bacillota;c__Bacilli;o__Bacillales_B;f__Bacillaceae_C;g__Margalitia;s__	76.78	18.66	low
LANDcg1	bin.8	d__Bacteria;p__Bacillota;c__Bacilli;o__Bacillales_B;f__DSM-18226;g__Neobacillus;s__	100	6.8	low
LANDcg1	bin.9	d__Bacteria;p__Bacillota;c__Bacilli;o__Paenibacillales;f__Paenibacillaceae;g__Cohnella;s__	71.98	0.77	medium
LANDcg2	bin.1	Unclassified	4.95	0.04	low
LANDcg2	bin.10	Unclassified Bacteria	5.41	0	low
LANDcg2	bin.11	d__Bacteria;p__Bacillota;c__Bacilli;o__Tumebacillales;f__Tumebacillaceae;g__Tumebacillus;s__	99.51	6.59	low
LANDcg2	bin.12	Unclassified	5.95	0.1	low
LANDcg2	bin.13	d__Bacteria;p__Bacillota;c__Bacilli;o__Alicyclobacillales;f__Alicyclobacillaceae;g__Alicyclobacillus;s__Alicyclobacillus dauci	68.12	2.3	medium
LANDcg2	bin.14	d__Bacteria;p__Bacillota;c__Bacilli;o__Paenibacillales;f__Paenibacillaceae;g__Cohnella;s__	91.66	0.44	high
LANDcg2	bin.15	Unclassified	6.72	0	low
LANDcg2	bin.16	d__Bacteria;p__Bacillota;c__Bacilli;o__Bacillales_K;f__Sporolactobacillaceae;g__KACC-23026;s__	98.75	0.16	high
LANDcg2	bin.17	Unclassified	4.45	0.01	low
LANDcg2	bin.18	d__Bacteria;p__Bacillota;c__Bacilli;o__Bacillales_B;f__DSM-18226;g__Neobacillus;s__	84.51	3.35	medium
LANDcg2	bin.19	d__Bacteria;p__Bacillota;c__Bacilli;o__Paenibacillales;f__NBRC-103111;g__Gordoniibacillus;s__	52.38	1.29	medium
LANDcg2	bin.2	Unclassified	7.4	0	low
LANDcg2	bin.20	d__Bacteria;p__Bacillota;c__Bacilli;o__Alicyclobacillales;f__Alicyclobacillaceae;g__;s__	50.88	0.15	medium
LANDcg2	bin.21	Unclassified Bacteria	7.13	0	low
LANDcg2	bin.22	d__Bacteria;p__Bacillota;c__Bacilli;o__Bacillales_B;f__Bacillaceae_C;g__Margalitia;s__	50.96	2.13	medium
LANDcg2	bin.23	d__Bacteria;p__Bacillota;c__Bacilli;o__Paenibacillales;f__Paenibacillaceae;g__Fontibacillus;s__Fontibacillus yonginensis	49.69	1.56	low
LANDcg2	bin.25	Unclassified Bacteria	7.1	0	low
LANDcg2	bin.26	Unclassified Bacteria	10.43	0.11	low
LANDcg2	bin.27	Unclassified Bacteria	4.93	0	low
LANDcg2	bin.3	Unclassified Bacteria	8.01	0.04	low
LANDcg2	bin.4	Unclassified	6.53	0	low
LANDcg2	bin.5	Unclassified Bacteria	0.54	3.37	low
LANDcg2	bin.6	d__Bacteria;p__Pseudomonadota;c__Gammaproteobacteria;o__Enterobacterales;f__Enterobacteriaceae;g__Pantoea;s__Pantoea piersonii	11.74	0	low
LANDcg2	bin.7	d__Bacteria;p__Pseudomonadota;c__Gammaproteobacteria;o__Enterobacterales;f__Enterobacteriaceae;g__Pantoea;s__Pantoea piersonii	87.33	0.17	medium
LANDcg2	bin.8	d__Bacteria;p__Bacillota;c__Bacilli;o__Paenibacillales;f__NBRC-103111;g__Gordoniibacillus;s__	21.29	0.31	low
LANDcg2	bin.9	Unclassified	4.54	0.01	low
LANDbg1	bin.1	d__Bacteria;p__Bacillota;c__Bacilli;o__Bacillales_B;f__DSM-18226;g__JAEVLT01;s__	34.47	5.86	low
LANDbg1	bin.11	Unclassified Bacteria	10.8	0.54	low
LANDbg1	bin.12	Unclassified	5.42	0	low
LANDbg1	bin.13	d__Bacteria;p__Bacillota;c__Bacilli;o__Bacillales_B;f__DSM-18226;g__JAEVLT01;s__	100	7.47	low
LANDbg1	bin.14	d__Bacteria;p__Bacillota;c__Bacilli;o__Alicyclobacillales;f__Alicyclobacillaceae;g__Alicyclobacillus;s__	44.22	2.71	low
LANDbg1	bin.15	Unclassified	4.89	0	low
LANDbg1	bin.16	d__Bacteria;p__Pseudomonadota;c__Gammaproteobacteria;o__Enterobacterales;f__Enterobacteriaceae;g__Pantoea;s__Pantoea stewartii	99.91	0	high
LANDbg1	bin.17	d__Bacteria;p__Bacillota;c__Bacilli;o__Alicyclobacillales;f__Alicyclobacillaceae;g__Alicyclobacillus;s__Alicyclobacillus acidoterrestris	21.53	0	low
LANDbg1	bin.18	Unclassified	5.26	0.04	low
LANDbg1	bin.19	d__Bacteria;p__Bacillota;c__Bacilli;o__Paenibacillales;f__Paenibacillaceae;g__Cohnella;s__	89.95	0	medium
LANDbg1	bin.2	Unclassified Bacteria	8.01	0.02	low
LANDbg1	bin.3	Unclassified	4.34	0	low
LANDbg1	bin.4	Unclassified Bacteria	7.78	0	low
LANDbg1	bin.5	Unclassified Bacteria	9.51	0	low
LANDbg1	bin.6	Unclassified	3.49	0.01	low
LANDbg1	bin.7	Unclassified Bacteria	8.2	0.55	low
LANDbg1	bin.8	d__Bacteria;p__Bacillota;c__Bacilli;o__Bacillales_K;f__Sporolactobacillaceae;g__KACC-23026;s__	19.16	0.05	low
LANDbg1	bin.9	Unclassified Bacteria	94.17	88.6	low
LANDbg2	bin.1	Unclassified	4.33	0.01	low
LANDbg2	bin.10	d__Bacteria;p__Actinomycetota;c__Actinomycetes;o__Actinomycetales;f__Microbacteriaceae;g__Microbacterium;s__	43.94	0.1	low
LANDbg2	bin.11	Unclassified Bacteria	3.91	0.02	low
LANDbg2	bin.12	Unclassified	9.73	0	low
LANDbg2	bin.13	d__Bacteria;p__Bacillota;c__Bacilli;o__Bacillales_B;f__DSM-18226;g__JAEVLT01;s__	36.05	0.69	low
LANDbg2	bin.14	d__Bacteria;p__Bacillota;c__Bacilli;o__Bacillales_B;f__Bacillaceae_C;g__Weizmannia;s__Weizmannia ginsengihumi	66.84	1.06	medium
LANDbg2	bin.15	Unclassified	6.41	0.07	low
LANDbg2	bin.16	Unclassified Bacteria	10.83	2.17	low
LANDbg2	bin.17	Unclassified Bacteria	11.91	0	low
LANDbg2	bin.18	Unclassified Bacteria	5.78	0	low
LANDbg2	bin.19	d__Bacteria;p__Bacillota;c__Bacilli;o__Bacillales_B;f__Bacillaceae_C;g__Weizmannia;s__Weizmannia faecalis	58.96	1.03	medium
LANDbg2	bin.2	Unclassified	7.28	0.03	low
LANDbg2	bin.20	Unclassified	10.98	1.01	low
LANDbg2	bin.21	d__Bacteria;p__Bacillota;c__Bacilli;o__Paenibacillales;f__Paenibacillaceae;g__Cohnella;s__	10.87	0.07	low
LANDbg2	bin.22	d__Bacteria;p__Bacillota;c__Bacilli;o__Paenibacillales;f__Paenibacillaceae;g__Paenibacillus;s__Paenibacillus favisporus	65.5	1.44	medium
LANDbg2	bin.23	d__Bacteria;p__;c__;o__;f__;g__;s__	0	27.71	low
LANDbg2	bin.26	d__Bacteria;p__Pseudomonadota;c__Gammaproteobacteria;o__Burkholderiales;f__Burkholderiaceae;g__Telluria;s__	8.83	0.11	low
LANDbg2	bin.27	Unclassified Bacteria	0.64	1.49	low
LANDbg2	bin.28	d__Bacteria;p__Bacillota;c__Bacilli;o__Bacillales_B;f__DSM-18226;g__JAEVLT01;s__	91	3.37	high
LANDbg2	bin.29	Unclassified	3.63	0	low
LANDbg2	bin.3	d__Bacteria;p__Bacillota;c__Bacilli;o__Bacillales_B;f__Bacillaceae_C;g__Bacillus_AE;s__	43.04	10.01	low
LANDbg2	bin.30	d__Bacteria;p__Bacillota;c__Bacilli;o__Paenibacillales;f__Paenibacillaceae;g__Cohnella;s__	71.02	0.02	medium
LANDbg2	bin.31	Unclassified	6.64	0.06	low
LANDbg2	bin.32	Unclassified	7.56	0.03	low
LANDbg2	bin.33	d__Bacteria;p__Bacillota;c__Bacilli;o__Paenibacillales;f__Paenibacillaceae;g__Cohnella;s__	7.69	0	low
LANDbg2	bin.34	Unclassified	4.87	0	low
LANDbg2	bin.4	d__Bacteria;p__Pseudomonadota;c__Gammaproteobacteria;o__Burkholderiales;f__Burkholderiaceae;g__Caballeronia;s__	98.93	0.06	high
LANDbg2	bin.5	Unclassified	4.96	0.01	low
LANDbg2	bin.8	d__Bacteria;p__Pseudomonadota;c__Gammaproteobacteria;o__Xanthomonadales;f__Rhodanobacteraceae;g__Frateuria_A;s__	78.75	0.48	medium
LANDbg2	bin.9	d__Bacteria;p__Bacillota;c__Bacilli;o__Bacillales_B;f__Bacillaceae_C;g__Weizmannia;s__Weizmannia faecalis	8.83	0.08	low
MODg0	bin.1	d__Bacteria;p__Pseudomonadota;c__Gammaproteobacteria;o__Burkholderiales;f__Burkholderiaceae;g__Burkholderia;s__Burkholderia gladioli	87.76	9.44	medium
MODg0	bin.10	Unclassified	3.89	0	low
MODg0	bin.11	d__Bacteria;p__Bacillota;c__Bacilli;o__Paenibacillales;f__Paenibacillaceae;g__Paenibacillus;s__	93.54	46.45	low
MODg0	bin.12	Unclassified	4.27	0	low
MODg0	bin.13	d__Bacteria;p__Bacillota;c__Bacilli;o__Paenibacillales;f__Paenibacillaceae;g__Paenibacillus;s__Paenibacillus favisporus	70.51	13.13	low
MODg0	bin.14	d__Bacteria;p__Bacillota;c__Bacilli;o__Paenibacillales;f__Paenibacillaceae;g__Paenibacillus_Z;s__Paenibacillus_Z artemisiicola	4.11	0	low
MODg0	bin.15	d__Bacteria;p__Pseudomonadota;c__Gammaproteobacteria;o__Burkholderiales;f__Burkholderiaceae;g__Burkholderia;s__Burkholderia gladioli	8.15	0.01	low
MODg0	bin.16	d__Bacteria;p__Bacillota;c__Bacilli;o__Paenibacillales;f__Paenibacillaceae;g__Paenibacillus;s__Paenibacillus silvae	85.46	0.67	medium
MODg0	bin.17	Unclassified Bacteria	9.82	0.01	low
MODg0	bin.18	d__Bacteria;p__Bacillota;c__Bacilli;o__Paenibacillales;f__Paenibacillaceae;g__Paenibacillus_Z;s__Paenibacillus_Z artemisiicola	4.4	0	low
MODg0	bin.19	d__Bacteria;p__Bacillota;c__Bacilli;o__Paenibacillales;f__Paenibacillaceae;g__Paenibacillus;s__Paenibacillus polysaccharolyticus	97.58	1.94	high
MODg0	bin.2	Unclassified Bacteria	4.31	0.01	low
MODg0	bin.20	d__Bacteria;p__Bacillota;c__Bacilli;o__Bacillales_B;f__Bacillaceae_C;g__Bacillus_AE;s__	94.64	1.38	high
MODg0	bin.21	d__Bacteria;p__Bacillota;c__Bacilli;o__Bacillales;f__Bacillaceae;g__Bacillus;s__Bacillus velezensis	67.99	0.54	medium
MODg0	bin.22	Unclassified	4.22	0	low
MODg0	bin.24	d__Bacteria;p__Pseudomonadota;c__Gammaproteobacteria;o__Burkholderiales;f__Burkholderiaceae;g__Burkholderia;s__Burkholderia gladioli	13.2	0.09	low
MODg0	bin.25	Unclassified	3.08	0	low
MODg0	bin.26	d__Bacteria;p__Bacillota;c__Bacilli;o__Brevibacillales;f__Brevibacillaceae;g__Brevibacillus;s__Brevibacillus centrosporus	87.08	3.63	medium
MODg0	bin.27	Unclassified Bacteria	4.51	0.03	low
MODg0	bin.28	Unclassified Bacteria	6.97	0.4	low
MODg0	bin.29	Unclassified	3.83	0.01	low
MODg0	bin.3	Unclassified Bacteria	15.52	0.02	low
MODg0	bin.30	Unclassified	3.29	0	low
MODg0	bin.4	Unclassified	4.46	0.01	low
MODg0	bin.5	d__Bacteria;p__Bacillota;c__Bacilli;o__Paenibacillales;f__NBRC-103111;g__Paenibacillus_S;s__	35.68	1.44	low
MODg0	bin.6	Unclassified Bacteria	5.49	0.01	low
MODg0	bin.7	Unclassified Bacteria	3.42	0	low
MODg0	bin.8	Unclassified	5.83	0.02	low
MODg0	bin.9	d__Bacteria;p__Bacillota;c__Bacilli;o__Bacillales;f__Bacillaceae;g__Bacillus;s__Bacillus safensis	15.9	0.49	low
LANDg0	bin.1	d__Bacteria;p__Bacillota;c__Bacilli;o__Bacillales_B;f__Bacillaceae_C;g__Bacillus_AE;s__	43.75	0.91	low
LANDg0	bin.10	d__Bacteria;p__Pseudomonadota;c__Gammaproteobacteria;o__Burkholderiales;f__Burkholderiaceae;g__Burkholderia;s__Burkholderia orbicola	82.97	2.12	medium
LANDg0	bin.11	d__Bacteria;p__Pseudomonadota;c__Gammaproteobacteria;o__Enterobacterales;f__Enterobacteriaceae;g__Pantoea;s__Pantoea dispersa	9.13	0	low
LANDg0	bin.13	d__Bacteria;p__Bacillota;c__Bacilli;o__Bacillales_B;f__DSM-18226;g__Neobacillus;s__	78.18	5.56	medium
LANDg0	bin.14	d__Bacteria;p__Bacillota;c__Bacilli;o__Paenibacillales;f__NBRC-103111;g__Paenibacillus_G;s__	67.83	1.12	medium
LANDg0	bin.15	d__Bacteria;p__Pseudomonadota;c__Gammaproteobacteria;o__Enterobacterales;f__Enterobacteriaceae;g__Pantoea;s__Pantoea dispersa	67.09	0.5	medium
LANDg0	bin.16	Unclassified	5.67	0	low
LANDg0	bin.17	Unclassified Bacteria	6.05	0.01	low
LANDg0	bin.18	d__Bacteria;p__Bacillota;c__Bacilli;o__Paenibacillales;f__Paenibacillaceae;g__Paenibacillus;s__Paenibacillus vandeheii	7	0.03	low
LANDg0	bin.2	d__Bacteria;p__Bacillota;c__Bacilli;o__Bacillales_B;f__Bacillaceae_C;g__Bacillus_AE;s__	57.29	0.55	medium
LANDg0	bin.3	d__Bacteria;p__Bacillota;c__Bacilli;o__Paenibacillales;f__Paenibacillaceae;g__Paenibacillus;s__Paenibacillus favisporus	98.55	3.15	high
LANDg0	bin.4	d__Bacteria;p__Bacillota;c__Bacilli;o__Paenibacillales;f__Paenibacillaceae;g__Paenibacillus;s__Paenibacillus silvae	93.53	0.71	high
LANDg0	bin.5	d__Bacteria;p__Bacillota;c__Bacilli;o__Paenibacillales;f__Paenibacillaceae;g__Paenibacillus;s__Paenibacillus vandeheii	62.15	0.57	medium
LANDg0	bin.6	d__Bacteria;p__Bacillota;c__Bacilli;o__Paenibacillales;f__Paenibacillaceae;g__Paenibacillus;s__Paenibacillus favisporus	6.49	0	low
LANDg0	bin.7	d__Bacteria;p__Bacillota;c__Bacilli;o__Paenibacillales;f__Paenibacillaceae;g__Cohnella;s__	99.99	1.15	high
LANDg0	bin.8	d__Bacteria;p__Pseudomonadota;c__Gammaproteobacteria;o__Burkholderiales;f__Burkholderiaceae;g__Burkholderia;s__Burkholderia orbicola	18.15	2.37	low
LANDg0	bin.9	d__Bacteria;p__Bacillota;c__Bacilli;o__Paenibacillales;f__NBRC-103111;g__Paenibacillus_G;s__	44.52	0.04	low
c	bin.1	Unclassified Bacteria	4.73	0.04	low
c	bin.2	Unclassified Bacteria	8.41	0	low
c	bin.3	Unclassified	4.75	0.04	low
c	bin.4	Unclassified Bacteria	6.72	0.09	low
c	bin.5	Unclassified Bacteria	5.2	0.02	low
b	bin.1	d__Bacteria;p__Bacteroidota;c__Bacteroidia;o__Cytophagales;f__Cyclobacteriaceae;g__JBBRKB01;s__	100	0.78	high
b	bin.10	Unclassified Bacteria	12.48	0.08	low
b	bin.11	Unclassified Bacteria	5.64	0.02	low
b	bin.12	Unclassified Bacteria	8.76	0.04	low
b	bin.13	d__Bacteria;p__Pseudomonadota;c__Alphaproteobacteria;o__Sphingomonadales;f__Sphingomonadaceae;g__Croceibacterium;s__	28.1	0.14	low
b	bin.14	Unclassified Bacteria	12.68	0.47	low
b	bin.15	d__Bacteria;p__Verrucomicrobiota;c__Verrucomicrobiia;o__Limisphaerales;f__;g__;s__	21.26	1.21	low
b	bin.16	Unclassified Bacteria	4.33	0.01	low
b	bin.17	d__Bacteria;p__Chloroflexota;c__Anaerolineae;o__Promineifilales;f__Promineifilaceae;g__JAJRTP01;s__	95.01	5.39	low
b	bin.18	Unclassified Bacteria	10.53	0.01	low
b	bin.19	d__Bacteria;p__Bacteroidota;c__Bacteroidia;o__Cytophagales;f__Cyclobacteriaceae;g__CAJXNP01;s__	84.01	0.51	medium
b	bin.2	d__Bacteria;p__Pseudomonadota;c__Gammaproteobacteria;o__Steroidobacterales;f__Steroidobacteraceae;g__CADEED01;s__	91.25	1.07	high
b	bin.20	Unclassified	5.58	0.01	low
b	bin.21	d__Bacteria;p__Pseudomonadota;c__Gammaproteobacteria;o__Rariloculales;f__Rariloculaceae;g__FEN-1219;s__	38.12	0.6	low
b	bin.22	Unclassified	6.53	0	low
b	bin.23	d__Bacteria;p__Actinomycetota;c__Actinomycetes;o__Propionibacteriales;f__Nocardioidaceae;g__Nocardioides;s__	18.38	1.38	low
b	bin.24	d__Bacteria;p__Chloroflexota;c__Anaerolineae;o__Promineifilales;f__Promineifilaceae;g__JAJRTP01;s__	90.87	29.89	low
b	bin.25	Unclassified	5.15	0	low
b	bin.26	d__Bacteria;p__Bacteroidota;c__Bacteroidia;o__Cytophagales;f__Cyclobacteriaceae;g__ZC4RG29;s__	22.26	3.14	low
b	bin.27	Unclassified Bacteria	3.86	0	low
b	bin.28	Unclassified Bacteria	5.11	0.02	low
b	bin.29	Unclassified Bacteria	5.39	0	low
b	bin.3	d__Bacteria;p__Krumholzibacteriota;c__Krumholzibacteriia;o__WVZY01;f__JAKEHA01;g__JAKEHA01;s__	87.59	0.34	medium
b	bin.30	d__Bacteria;p__Myxococcota;c__Polyangia;o__Polyangiales;f__Polyangiaceae;g__JAICQQ01;s__	42.51	4.78	low
b	bin.31	Unclassified Bacteria	11.72	0.69	low
b	bin.32	Unclassified Bacteria	8.59	0.02	low
b	bin.33	Unclassified Bacteria	8.61	0.09	low
b	bin.34	d__Bacteria;p__Pseudomonadota;c__Gammaproteobacteria;o__Pseudomonadales;f__Azotimanducaceae;g__SZUA-309;s__	50.45	2.02	medium
b	bin.35	Unclassified	3.7	0	low
b	bin.36	d__Bacteria;p__Bacteroidota;c__Bacteroidia;o__Cytophagales;f__Cyclobacteriaceae;g__JBGTIS01;s__	13.51	0.09	low
b	bin.37	d__Bacteria;p__Actinomycetota;c__Acidimicrobiia;o__Acidimicrobiales;f__Ilumatobacteraceae;g__Ilumatobacter;s__	39.71	1.41	low
b	bin.38	Unclassified Bacteria	6.64	0.01	low
b	bin.4	Unclassified Bacteria	4.08	0	low
b	bin.40	d__Bacteria;p__Pseudomonadota;c__Gammaproteobacteria;o__Steroidobacterales;f__Steroidobacteraceae;g__Povalibacter;s__	79.1	3.74	medium
b	bin.41	Unclassified	3.62	0	low
b	bin.42	d__Bacteria;p__Pseudomonadota;c__Gammaproteobacteria;o__Steroidobacterales;f__Steroidobacteraceae;g__SCUD01;s__SCUD01 sp035706525	11.39	0.08	low
b	bin.43	d__Bacteria;p__Pseudomonadota;c__Gammaproteobacteria;o__Steroidobacterales;f__Steroidobacteraceae;g__ZC4RG30;s__	39.73	0.51	low
b	bin.44	Unclassified Bacteria	7.73	0.05	low
b	bin.45	d__Bacteria;p__Chloroflexota;c__Anaerolineae;o__4572-78;f__J111;g__JAJRVO01;s__	94.63	4.67	high
b	bin.46	Unclassified Bacteria	3.42	0	low
b	bin.47	d__Bacteria;p__Bacteroidota;c__Bacteroidia;o__Flavobacteriales;f__Vicingaceae;g__;s__	41.08	0.9	low
b	bin.48	Unclassified Bacteria	6.79	0.01	low
b	bin.49	d__Bacteria;p__Planctomycetota;c__Planctomycetia;o__Pirellulales;f__Lacipirellulaceae;g__Aeoliella;s__	33.54	0.83	low
b	bin.5	d__Bacteria;p__Actinomycetota;c__Thermoleophilia;o__Solirubrobacterales;f__70-9;g__VRUE01;s__	22.39	0.75	low
b	bin.50	d__Bacteria;p__Patescibacteriota;c__Minisyncoccia;o__UBA9973;f__UBA9973;g__UBA9973;s__	61.24	0.1	medium
b	bin.51	d__Bacteria;p__Myxococcota_A;c__UBA9160;o__UBA9160;f__UBA4427;g__TMED88;s__	34.62	0.28	low
b	bin.52	d__Bacteria;p__Verrucomicrobiota;c__Verrucomicrobiia;o__Limisphaerales;f__UBA8199;g__;s__	74.87	2.11	medium
b	bin.53	Unclassified Bacteria	6.9	0.01	low
b	bin.54	Unclassified Bacteria	7.02	0.03	low
b	bin.55	d__Bacteria;p__Pseudomonadota;c__Gammaproteobacteria;o__GCA-2729495;f__GCA-2729495;g__GCA-2729495;s__	76.51	1.23	medium
b	bin.56	d__Bacteria;p__Pseudomonadota;c__Gammaproteobacteria;o__Burkholderiales;f__SG8-39;g__JAABQT01;s__	24.52	0.42	low
b	bin.57	Unclassified Bacteria	3.72	0	low
b	bin.58	Unclassified Bacteria	4.37	0	low
b	bin.59	d__Bacteria;p__Actinomycetota;c__Acidimicrobiia;o__UBA5794;f__ZC4RG35;g__JANQRA01;s__	92.62	0.35	high
b	bin.6	d__Bacteria;p__Nitrospirota;c__Nitrospiria;o__Nitrospirales;f__Nitrospiraceae;g__Nitrospira_D;s__	17.79	0.13	low
b	bin.60	d__Bacteria;p__Patescibacteriota;c__Saccharimonadia;o__Saccharimonadales;f__UBA4665;g__JARIHC01;s__	78.38	0.36	medium
b	bin.61	Unclassified	4.2	0	low
b	bin.62	Unclassified Bacteria	9.11	0.01	low
b	bin.63	Unclassified Bacteria	5.07	0.01	low
b	bin.64	Unclassified	5.41	0	low
b	bin.65	d__Bacteria;p__Actinomycetota;c__Actinomycetes;o__Actinomycetales;f__Demequinaceae;g__Demequina;s__	20.6	1.01	low
b	bin.66	d__Bacteria;p__Actinomycetota;c__Thermoleophilia;o__Solirubrobacterales;f__70-9;g__VRUE01;s__	36.57	3.23	low
b	bin.67	Unclassified	5.58	0.01	low
b	bin.68	Unclassified Bacteria	4.89	0.01	low
b	bin.69	d__Bacteria;p__Planctomycetota;c__PLA2;o__PLA2;f__JAEUHO01;g__;s__	27.21	0.17	low
b	bin.7	Unclassified Bacteria	5.96	0.01	low
b	bin.70	Unclassified	4.65	0	low
b	bin.71	d__Bacteria;p__Planctomycetota;c__Phycisphaerae;o__Phycisphaerales;f__UBA1924;g__OFTM74;s__	94.61	0.11	high
b	bin.72	Unclassified	4.49	0	low
b	bin.8	Unclassified	4.33	0	low
b	bin.9	Unclassified Bacteria	7.16	0.08	low

### Sheet: Table S3
Table S3: Final MAGs retrieved from soil and seed-borne samples.
Sample	Bin	Completeness	Contamination	Quality
MODcg1_1	bin.1	0	49.96	low
MODcg1_1	bin.10	97.08	7	medium
MODcg1_1	bin.11	6.43	0	low
MODcg1_1	bin.12	25.3	0.39	low
MODcg1_1	bin.13	4.37	0.01	low
MODcg1_1	bin.14	4.56	0.01	low
MODcg1_1	bin.15	18.32	1.42	low
MODcg1_1	bin.16	2.85	0	low
MODcg1_1	bin.2	2.88	0	low
MODcg1_1	bin.3	31.18	0.28	low
MODcg1_1	bin.4	8.08	0.03	low
MODcg1_1	bin.5	6.85	0	low
MODcg1_1	bin.6	99.85	0.9	high
MODcg1_1	bin.7	100	8.47	medium
MODcg1_1	bin.8	5.78	0.03	low
MODcg1_1	bin.9	13.22	3.01	low
MODcg1_2	bin.1	4.26	0.02	low
MODcg1_2	bin.10	15.45	0.62	low
MODcg1_2	bin.11	0	46.08	low
MODcg1_2	bin.12	4.56	0.01	low
MODcg1_2	bin.13	55.9	2.4	medium
MODcg1_2	bin.14	92.88	7.01	medium
MODcg1_2	bin.15	3.01	0	low
MODcg1_2	bin.16	99.59	5.16	medium
MODcg1_2	bin.17	7.52	0.06	low
MODcg1_2	bin.18	5.86	0.01	low
MODcg1_2	bin.19	8.23	0.45	low
MODcg1_2	bin.2	4.44	0	low
MODcg1_2	bin.20	6.59	0	low
MODcg1_2	bin.21	6.82	0	low
MODcg1_2	bin.22	97.33	0.66	high
MODcg1_2	bin.3	58.92	2.08	medium
MODcg1_2	bin.4	98.39	3.27	high
MODcg1_2	bin.5	7.05	0	low
MODcg1_2	bin.6	7.82	0.02	low
MODcg1_2	bin.7	88.6	2.83	medium
MODcg1_2	bin.8	5.82	0.05	low
MODcg1_2	bin.9	1.82	8.11	low
MODcg1_3	bin.1	13.89	0	low
MODcg1_3	bin.10	8.68	0.27	low
MODcg1_3	bin.2	9.29	0.12	low
MODcg1_3	bin.3	9.58	0.17	low
MODcg1_3	bin.4	27.92	0.62	low
MODcg1_3	bin.5	73.4	7.28	medium
MODcg1_3	bin.6	0	50.78	low
MODcg1_3	bin.7	98.83	4.22	high
MODcg1_3	bin.8	82.78	0.33	medium
MODcg1_3	bin.9	18.43	0.25	low
MODcg2_1	bin.1	100	64.05	low
MODcg2_1	bin.2	2.76	0.06	low
MODcg2_1	bin.3	94.21	5.81	medium
MODcg2_1	bin.4	31.26	0.5	low
MODcg2_1	bin.5	100	0.83	high
MODcg2_2	bin.1	6.28	0	low
MODcg2_2	bin.2	81.98	1.56	medium
MODcg2_3	bin.1	4.44	0	low
MODcg2_3	bin.10	100	51.65	low
MODcg2_3	bin.11	12.21	0.28	low
MODcg2_3	bin.2	2.05	2.84	low
MODcg2_3	bin.3	9.49	5.44	low
MODcg2_3	bin.4	0.01	9.49	low
MODcg2_3	bin.5	5.63	0	low
MODcg2_3	bin.6	0	43.22	low
MODcg2_3	bin.7	100	0.51	high
MODcg2_3	bin.8	100	57.83	low
MODcg2_3	bin.9	95.81	0.34	high
MODbg1_1	bin.1	5.73	0.01	low
MODbg1_1	bin.10	5.04	0	low
MODbg1_1	bin.11	84.47	0.33	medium
MODbg1_1	bin.12	47.46	1.16	low
MODbg1_1	bin.2	3.53	0	low
MODbg1_1	bin.3	94.23	0.52	high
MODbg1_1	bin.4	17.98	0.11	low
MODbg1_1	bin.5	4.6	0.04	low
MODbg1_1	bin.6	12.85	0	low
MODbg1_1	bin.7	74.22	3.15	medium
MODbg1_1	bin.8	98.72	3.42	high
MODbg1_1	bin.9	0.12	3.55	low
MODbg1_2	bin.1	29.32	0.01	low
MODbg1_2	bin.10	54.31	1.93	medium
MODbg1_2	bin.11	100	59.79	low
MODbg1_2	bin.12	3.79	0.01	low
MODbg1_2	bin.13	45.41	2.6	low
MODbg1_2	bin.14	14.51	0	low
MODbg1_2	bin.15	99.34	3.39	high
MODbg1_2	bin.16	4.64	0.07	low
MODbg1_2	bin.17	8.7	0.03	low
MODbg1_2	bin.2	59.7	0.22	medium
MODbg1_2	bin.3	5.11	0	low
MODbg1_2	bin.4	62.51	0	medium
MODbg1_2	bin.5	0	21.77	low
MODbg1_2	bin.6	88.31	6.72	medium
MODbg1_2	bin.7	19.55	0.06	low
MODbg1_2	bin.8	50.48	1.09	medium
MODbg1_2	bin.9	43.37	0.77	low
MODbg1_3	bin.1	3.95	0.01	low
MODbg1_3	bin.10	13.25	0	low
MODbg1_3	bin.11	5.11	0	low
MODbg1_3	bin.12	14.25	0.14	low
MODbg1_3	bin.13	67.9	2.61	medium
MODbg1_3	bin.14	5.7	0.04	low
MODbg1_3	bin.15	51.28	1.12	medium
MODbg1_3	bin.16	0	44.99	low
MODbg1_3	bin.17	36.51	0.23	low
MODbg1_3	bin.18	4.12	0	low
MODbg1_3	bin.2	6.54	0	low
MODbg1_3	bin.3	5.01	0	low
MODbg1_3	bin.4	8.88	0.02	low
MODbg1_3	bin.5	100	52.07	low
MODbg1_3	bin.6	43.35	3.23	low
MODbg1_3	bin.7	7.71	0.32	low
MODbg1_3	bin.8	7.71	0	low
MODbg1_3	bin.9	89.17	1.67	medium
MODbg2_1	bin.1	5.36	0.01	low
MODbg2_1	bin.10	99.71	0.41	high
MODbg2_1	bin.11	95.16	7.26	medium
MODbg2_1	bin.12	0	51.65	low
MODbg2_1	bin.13	0.58	1.19	low
MODbg2_1	bin.2	6.09	0	low
MODbg2_1	bin.3	12.14	0	low
MODbg2_1	bin.4	95.04	1.15	high
MODbg2_1	bin.5	10.23	4.81	low
MODbg2_1	bin.6	99.88	0.06	high
MODbg2_1	bin.7	100	1.43	high
MODbg2_1	bin.8	4.4	0.01	low
MODbg2_1	bin.9	29.69	1.19	low
MODbg2_2	bin.1	2.15	0.01	low
MODbg2_2	bin.10	0	3.38	low
MODbg2_2	bin.11	99.99	0.09	high
MODbg2_2	bin.12	18.33	0.44	low
MODbg2_2	bin.13	88.99	0.02	medium
MODbg2_2	bin.2	12.38	0	low
MODbg2_2	bin.3	3.47	0.04	low
MODbg2_2	bin.4	23.33	0	low
MODbg2_2	bin.5	100	0.46	high
MODbg2_2	bin.6	0	45.07	low
MODbg2_2	bin.7	0.44	1.89	low
MODbg2_2	bin.8	84.16	11.77	low
MODbg2_2	bin.9	84.7	0.46	medium
MODbg2_3	bin.1	12.38	0	low
MODbg2_3	bin.10	0	39.01	low
MODbg2_3	bin.11	5.97	4.19	low
MODbg2_3	bin.12	3.83	0.02	low
MODbg2_3	bin.13	17.01	0	low
MODbg2_3	bin.2	7.47	0	low
MODbg2_3	bin.3	6.68	0.01	low
MODbg2_3	bin.4	83.83	0	medium
MODbg2_3	bin.5	4.9	0	low
MODbg2_3	bin.6	76.36	0.55	medium
MODbg2_3	bin.7	98.09	0.49	high
MODbg2_3	bin.8	4.2	0	low
MODbg2_3	bin.9	4.35	0	low
LANDcg1_1	bin.1	0	5.41	low
LANDcg1_1	bin.2	34.18	2.66	low
LANDcg1_1	bin.3	99.2	96.75	low
LANDcg1_1	bin.4	98.28	3.67	high
LANDcg1_1	bin.5	5.75	0	low
LANDcg1_2	bin.1	100	0.73	high
LANDcg1_2	bin.2	100	62.97	low
LANDcg1_2	bin.3	100	5.26	medium
LANDcg1_2	bin.4	94.42	1.36	high
LANDcg1_2	bin.5	0.02	8.56	low
LANDcg1_2	bin.6	71.44	5.06	medium
LANDcg1_3	bin.1	9.88	0.02	low
LANDcg1_3	bin.2	39.97	4.17	low
LANDcg1_3	bin.3	100	62	low
LANDcg1_3	bin.4	97.94	2.19	high
LANDcg1_3	bin.5	98.82	0.26	high
LANDcg2_1	bin.1	46.58	1.32	low
LANDcg2_1	bin.10	4.82	0.02	low
LANDcg2_1	bin.11	9.76	0.26	low
LANDcg2_1	bin.12	43.85	1.12	low
LANDcg2_1	bin.13	5.56	0	low
LANDcg2_1	bin.14	65.78	1.09	medium
LANDcg2_1	bin.15	25.94	0.52	low
LANDcg2_1	bin.16	6.55	0.16	low
LANDcg2_1	bin.17	6.33	0.04	low
LANDcg2_1	bin.18	5	0.55	low
LANDcg2_1	bin.19	6.04	0	low
LANDcg2_1	bin.2	46.79	0.14	low
LANDcg2_1	bin.20	6.79	0	low
LANDcg2_1	bin.21	7.7	0.04	low
LANDcg2_1	bin.3	54.01	0.23	medium
LANDcg2_1	bin.4	33.98	0.01	low
LANDcg2_1	bin.5	5.03	0.05	low
LANDcg2_1	bin.6	0.02	9.23	low
LANDcg2_1	bin.7	97.51	0.01	high
LANDcg2_1	bin.8	74.47	0.69	medium
LANDcg2_1	bin.9	99.32	6.94	medium
LANDcg2_2	bin.1	9.84	0.07	low
LANDcg2_2	bin.2	4.93	0.07	low
LANDcg2_2	bin.3	11.58	0	low
LANDcg2_2	bin.4	56.48	1.26	medium
LANDcg2_2	bin.5	12	0	low
LANDcg2_2	bin.6	51.92	4.16	medium
LANDcg2_2	bin.7	86.95	0.18	medium
LANDcg2_2	bin.8	100	0.52	high
LANDcg2_2	bin.9	0.62	5.35	low
LANDcg2_3	bin.1	5.23	0.01	low
LANDcg2_3	bin.2	11.64	0.33	low
LANDcg2_3	bin.3	0	49.68	low
LANDcg2_3	bin.4	8.19	0.14	low
LANDcg2_3	bin.5	11.15	4.3	low
LANDbg1_1	bin.1	7.06	0	low
LANDbg1_1	bin.10	8.53	0.1	low
LANDbg1_1	bin.11	9.24	0.82	low
LANDbg1_1	bin.12	7.17	0.07	low
LANDbg1_1	bin.13	93.58	0.16	high
LANDbg1_1	bin.2	9.45	0.03	low
LANDbg1_1	bin.3	100	6.61	medium
LANDbg1_1	bin.4	17.97	0.02	low
LANDbg1_1	bin.5	5.1	0	low
LANDbg1_1	bin.6	26.89	0.95	low
LANDbg1_1	bin.7	67.39	14.48	low
LANDbg1_1	bin.8	5.35	0.04	low
LANDbg1_1	bin.9	74.13	1.96	medium
LANDbg1_2	bin.1	91.11	0.54	high
LANDbg1_2	bin.2	100	9.12	medium
LANDbg1_2	bin.3	99.45	2.5	high
LANDbg1_2	bin.4	9.01	0.6	low
LANDbg1_3	bin.1	8.66	0.01	low
LANDbg1_3	bin.10	14.11	0	low
LANDbg1_3	bin.11	10.68	0	low
LANDbg1_3	bin.12	6.48	0	low
LANDbg1_3	bin.13	22.01	0.01	low
LANDbg1_3	bin.2	88.69	0.18	medium
LANDbg1_3	bin.3	9.35	0.15	low
LANDbg1_3	bin.4	100	7.96	medium
LANDbg1_3	bin.5	50.07	0.31	medium
LANDbg1_3	bin.6	16.76	0.02	low
LANDbg1_3	bin.7	8.97	0	low
LANDbg1_3	bin.8	80.45	15.49	low
LANDbg1_3	bin.9	4.06	0	low
LANDbg2_1	bin.1	8.23	0.18	low
LANDbg2_1	bin.10	0	43.78	low
LANDbg2_1	bin.11	7.74	0.02	low
LANDbg2_1	bin.12	14.52	8.96	low
LANDbg2_1	bin.13	3.95	0	low
LANDbg2_1	bin.14	5.65	0.04	low
LANDbg2_1	bin.15	88.64	1.46	medium
LANDbg2_1	bin.16	6.94	0.03	low
LANDbg2_1	bin.17	0.01	16.91	low
LANDbg2_1	bin.18	4.17	0.02	low
LANDbg2_1	bin.19	7.91	0	low
LANDbg2_1	bin.2	10.56	0.03	low
LANDbg2_1	bin.20	5.66	0	low
LANDbg2_1	bin.21	2.14	0.01	low
LANDbg2_1	bin.22	3.91	0.02	low
LANDbg2_1	bin.23	11.98	3.13	low
LANDbg2_1	bin.24	6.61	0.07	low
LANDbg2_1	bin.25	3.16	0	low
LANDbg2_1	bin.3	0.1	2.34	low
LANDbg2_1	bin.4	93.55	42.42	low
LANDbg2_1	bin.5	35.94	1.74	low
LANDbg2_1	bin.6	50.11	0.05	medium
LANDbg2_1	bin.7	36.17	0.68	low
LANDbg2_1	bin.8	11.12	0.17	low
LANDbg2_1	bin.9	98.9	0.06	high
LANDbg2_2	bin.1	6.47	0.02	low
LANDbg2_2	bin.10	6.65	0.06	low
LANDbg2_2	bin.11	4.87	0	low
LANDbg2_2	bin.12	3.91	0	low
LANDbg2_2	bin.2	56.01	0.52	medium
LANDbg2_2	bin.3	11.26	0.05	low
LANDbg2_2	bin.4	0	52.06	low
LANDbg2_2	bin.5	21.54	0.54	low
LANDbg2_2	bin.6	74.57	0.21	medium
LANDbg2_2	bin.7	0.89	2.2	low
LANDbg2_2	bin.8	9.3	0.07	low
LANDbg2_2	bin.9	15.22	0.01	low
LANDbg2_3	bin.1	2.11	0.01	low
LANDbg2_3	bin.2	0.68	1.49	low
LANDbg2_3	bin.3	44.03	2.12	low
LANDbg2_3	bin.4	83.79	0.08	medium
LANDbg2_3	bin.5	0	48.45	low
MODg0_1	bin.1	95.68	6.06	medium
MODg0_1	bin.10	13.84	0.11	low
MODg0_1	bin.11	20.24	0.09	low
MODg0_1	bin.12	4.71	0	low
MODg0_1	bin.13	7.89	0	low
MODg0_1	bin.14	3.29	0	low
MODg0_1	bin.2	41.73	1.44	low
MODg0_1	bin.3	90.34	3.6	high
MODg0_1	bin.4	6.53	0	low
MODg0_1	bin.5	6.97	0	low
MODg0_1	bin.6	52.12	2.47	medium
MODg0_1	bin.7	8.07	0.02	low
MODg0_1	bin.8	78.56	0.72	medium
MODg0_1	bin.9	93.98	0.35	high
MODg0_2	bin.1	3.29	0	low
MODg0_2	bin.2	30.71	0.02	low
MODg0_2	bin.3	80.82	4.09	medium
MODg0_2	bin.4	6.34	0.65	low
MODg0_2	bin.5	4.85	0	low
MODg0_2	bin.6	80.83	21.54	low
MODg0_2	bin.7	4.54	0	low
MODg0_2	bin.8	93.88	5.06	medium
MODg0_3	bin.1	8.44	0	low
MODg0_3	bin.2	95.02	9.79	medium
MODg0_3	bin.3	28.66	0.67	low
MODg0_3	bin.4	9.85	8.83	low
MODg0_3	bin.5	14.25	0.1	low
MODg0_3	bin.6	88.96	0.89	medium
MODg0_3	bin.7	3.29	0	low
MODg0_3	bin.1	3.29	0	low
MODg0_3	bin.2	4.57	0.01	low
MODg0_3	bin.3	7.31	0.03	low
MODg0_3	bin.4	14.46	6.06	low
MODg0_3	bin.5	90.02	2.64	high
MODg0_3	bin.6	94.56	8.8	medium
LANDg0_1	bin.1	4.84	0.02	low
LANDg0_1	bin.10	84.71	1.79	medium
LANDg0_1	bin.2	5.23	0	low
LANDg0_1	bin.3	94.38	0.19	high
LANDg0_1	bin.4	22.37	1.31	low
LANDg0_1	bin.5	8.16	0	low
LANDg0_1	bin.6	90.29	1.42	high
LANDg0_1	bin.7	80.68	3.03	medium
LANDg0_1	bin.8	7.44	0.01	low
LANDg0_1	bin.9	17.47	0.85	low
LANDg0_2	bin.1	6.46	0	low
LANDg0_2	bin.10	4.12	0	low
LANDg0_2	bin.2	5.58	0	low
LANDg0_2	bin.3	5.23	0.26	low
LANDg0_2	bin.4	95.07	3.06	high
LANDg0_2	bin.5	67.98	0.44	medium
LANDg0_2	bin.6	89.16	2.29	medium
LANDg0_2	bin.7	4.21	0	low
LANDg0_2	bin.8	82.19	6.36	medium
LANDg0_2	bin.9	6.59	0.03	low
LANDg0_3	bin.1	4.78	0.01	low
LANDg0_3	bin.10	73.36	0.4	medium
LANDg0_3	bin.11	97.91	3	high
LANDg0_3	bin.12	75.36	0.24	medium
LANDg0_3	bin.13	15.72	3.03	low
LANDg0_3	bin.2	6.73	0	low
LANDg0_3	bin.3	99.99	1.15	high
LANDg0_3	bin.4	10.57	0.03	low
LANDg0_3	bin.5	10.73	0	low
LANDg0_3	bin.6	9.07	2.67	low
LANDg0_3	bin.7	4.94	0	low
LANDg0_3	bin.8	15.99	0.02	low
LANDg0_3	bin.9	96.62	2.3	high
cg1_2	bin.1	15.95	1.11	low
cg1_2	bin.10	10.08	0.01	low
cg1_2	bin.11	5.63	0.79	low
cg1_2	bin.12	9.51	0.99	low
cg1_2	bin.13	58.67	13.83	low
cg1_2	bin.14	30.46	0.29	low
cg1_2	bin.15	12.78	0.94	low
cg1_2	bin.2	4.03	0	low
cg1_2	bin.3	3.98	0	low
cg1_2	bin.4	44.54	9.57	low
cg1_2	bin.5	2.96	0	low
cg1_2	bin.6	62.31	13.34	low
cg1_2	bin.7	61.71	18.98	low
cg1_2	bin.8	7.45	0.01	low
cg1_2	bin.9	8.71	0	low
cg2_3	bin.1	9.32	0.04	low
bg2_1	bin.1	14.68	0.47	low
bg2_1	bin.10	5.38	0	low
bg2_1	bin.11	18.09	0.64	low
bg2_1	bin.12	84.3	0.25	medium
bg2_1	bin.13	6.81	0	low
bg2_1	bin.14	19.08	0.56	low
bg2_1	bin.15	77.94	5.62	medium
bg2_1	bin.16	11.22	0	low
bg2_1	bin.17	9.88	0.28	low
bg2_1	bin.18	14.26	0.66	low
bg2_1	bin.19	3.3	0	low
bg2_1	bin.2	75.99	1.13	medium
bg2_1	bin.20	42.28	1.32	low
bg2_1	bin.21	26.86	1.01	low
bg2_1	bin.22	20.33	0.83	low
bg2_1	bin.23	10.77	3.16	low
bg2_1	bin.24	96.03	32.11	low
bg2_1	bin.25	8.87	0.02	low
bg2_1	bin.26	4.65	0	low
bg2_1	bin.27	4.32	0	low
bg2_1	bin.28	7.14	0.34	low
bg2_1	bin.29	6.64	0	low
bg2_1	bin.3	7.07	0.04	low
bg2_1	bin.30	36.11	1.87	low
bg2_1	bin.31	80.53	0.41	medium
bg2_1	bin.32	9.2	0.18	low
bg2_1	bin.33	36.45	7.16	low
bg2_1	bin.34	41.11	3.38	low
bg2_1	bin.35	5.42	0	low
bg2_1	bin.36	5.19	0	low
bg2_1	bin.37	4.48	0.56	low
bg2_1	bin.38	4.68	0.02	low
bg2_1	bin.39	40.82	1.18	low
bg2_1	bin.4	28.07	0.99	low
bg2_1	bin.40	23.59	0.01	low
bg2_1	bin.5	70.24	0.94	medium
bg2_1	bin.6	29.67	1.14	low
bg2_1	bin.7	7.74	0.02	low
bg2_1	bin.8	7.69	0.02	low
bg2_1	bin.9	8.72	0.03	low
bg2_2	bin.1	16.04	0.47	low
bg2_2	bin.10	7.1	0	low
bg2_2	bin.11	70.42	0.27	medium
bg2_2	bin.12	14.16	0.73	low
bg2_2	bin.13	73.32	20.48	low
bg2_2	bin.14	5.62	0	low
bg2_2	bin.15	17.67	0.85	low
bg2_2	bin.16	7.95	0.01	low
bg2_2	bin.17	45.4	0.12	low
bg2_2	bin.18	26.85	0.45	low
bg2_2	bin.19	65.7	2.87	medium
bg2_2	bin.2	5.8	0	low
bg2_2	bin.20	5.44	0.01	low
bg2_2	bin.21	8.68	0.01	low
bg2_2	bin.22	15.02	1.47	low
bg2_2	bin.23	10.57	1.26	low
bg2_2	bin.24	3.28	0	low
bg2_2	bin.25	81.74	4.41	medium
bg2_2	bin.26	7.66	0.07	low
bg2_2	bin.27	24.24	1.82	low
bg2_2	bin.28	33.38	0.6	low
bg2_2	bin.29	5.62	0	low
bg2_2	bin.3	6.19	0	low
bg2_2	bin.30	7.21	0	low
bg2_2	bin.31	3.95	0	low
bg2_2	bin.32	6.91	0	low
bg2_2	bin.33	4.29	0.13	low
bg2_2	bin.34	84.21	2.75	medium
bg2_2	bin.35	21.53	0.25	low
bg2_2	bin.36	56.93	0.6	medium
bg2_2	bin.4	6.42	0	low
bg2_2	bin.5	18.2	0.35	low
bg2_2	bin.6	5.19	0	low
bg2_2	bin.7	38.79	4.22	low
bg2_2	bin.8	8.93	0.01	low
bg2_2	bin.9	31.51	0.25	low
bg1_2	bin.1	5.77	0	low
bg1_2	bin.10	82.53	26.13	low
bg1_2	bin.11	8.13	0.01	low
bg1_2	bin.12	12.67	0.33	low
bg1_2	bin.13	5.25	0.02	low
bg1_2	bin.14	17.86	1.57	low
bg1_2	bin.15	4.13	0.06	low
bg1_2	bin.16	5.17	0	low
bg1_2	bin.17	12.31	0.95	low
bg1_2	bin.18	3.98	0	low
bg1_2	bin.19	7.51	0.02	low
bg1_2	bin.2	21.39	1.53	low
bg1_2	bin.3	9.4	1.1	low
bg1_2	bin.4	4.25	0	low
bg1_2	bin.5	9.67	0.94	low
bg1_2	bin.6	20.09	0.93	low
bg1_2	bin.7	75.32	4.46	medium
bg1_2	bin.8	4.72	0	low
bg1_2	bin.9	10.32	0.82	low
bg1_3	bin.1	12.74	0.95	low
bg1_3	bin.2	39.41	5.42	low
bg1_3	bin.3	4.59	0.06	low
bg1_3	bin.4	4.31	0.01	low
bg1_3	bin.5	14.98	2.02	low
bg1_3	bin.6	3.75	0	low
bg2_3	bin.1	17.77	0.27	low
bg2_3	bin.10	31.03	0.07	low
bg2_3	bin.11	10.14	0.1	low
bg2_3	bin.12	46.01	8.44	low
bg2_3	bin.13	78.72	0.45	medium
bg2_3	bin.14	59.68	3.09	medium
bg2_3	bin.15	4.35	0	low
bg2_3	bin.16	24.24	0.62	low
bg2_3	bin.17	7.43	0.08	low
bg2_3	bin.18	12.98	0.85	low
bg2_3	bin.19	3.74	0	low
bg2_3	bin.2	14.07	0.02	low
bg2_3	bin.20	5.25	0	low
bg2_3	bin.21	63	1.95	medium
bg2_3	bin.22	4.93	0.01	low
bg2_3	bin.23	7.32	0.01	low
bg2_3	bin.3	3.24	0	low
bg2_3	bin.4	37.21	0.2	low
bg2_3	bin.5	6.96	0.02	low
bg2_3	bin.6	8.99	0	low
bg2_3	bin.7	44.27	0.06	low
bg2_3	bin.8	23.55	0.8	low
bg2_3	bin.9	7.73	0.08	low
bg1_3	bin.1	10.02	0.16	low
bg1_3	bin.2	4.7	0.01	low
